# Coadaptation of the chemosensory system with voluntary exercise behavior in mice

**DOI:** 10.1101/2020.05.24.113506

**Authors:** Quynh Anh Thi Nguyen, David Hillis, Sayako Katada, Timothy Harris, Crystal Pontrello, Theodore Garland, Sachiko Haga-Yamanaka

## Abstract

Ethologically relevant chemical senses and behavioral habits are likely to coadapt in response to selection. As olfaction is involved in intrinsically motivated behaviors in mice, we hypothesized that selective breeding for a voluntary behavior would enable us to identify novel roles of the chemosensory system. Voluntary wheel running (VWR) is an intrinsically motivated and naturally rewarding behavior, and even wild mice run on a wheel placed in nature. We have established 4 independent, artificially evolved mouse lines by selectively breeding individuals showing high VWR activity (High Runners; HRs), together with 4 non-selected Control lines, over 88 generations. We found that several sensory receptors in specific receptor clusters were differentially expressed between the vomeronasal organ (VNO) of HRs and Controls. Moreover, one of those clusters contains multiple single-nucleotide polymorphism loci for which the allele frequencies were significantly divergent between the HR and Control lines, i.e., loci that were affected by the selective breeding protocol. These results indicate that the VNO has become genetically differentiated between HR and Control lines during the selective breeding process, strongly suggesting the chemosensory receptors as quantitative trait loci (QTL) for voluntary exercise in mice. We propose that olfaction may play an important role in motivation for voluntary exercise in mammals.
