## SupplementalTable1-Nguyen for "Coadaptation of the chemosensory system with voluntary exercise behavior in mice"

### Sheet: Sheet1
Marker	ChrB37	PosB37	MarkerID	P.mixed	Control Lines				HR Lines
					freq1	freq2	freq4	freq5	freq3	freq6	freq7	freq8
UNC8528620	4	154909626	20245	0.000565171	0	0	0	0	0.8125	1	0.65	0.428571
UNC8528966	4	154934570	20246	0.000565171	0	0	0	0	0.8125	1	0.65	0.428571
JAX00572104	4	154985042	20250	0.000565171	0	0	0	0	0.8125	1	0.65	0.428571
UNC8529610	4	154987903	20251	0.000565171	0	0	0	0	0.8125	1	0.65	0.428571
UNC8529807	4	155003045	20252	0.00115233	0	0	0	0	0.8125	1	0.65	0.357143
UNC8529988	4	155011762	20253	0.000565171	0	0	0	0	0.8125	1	0.65	0.428571
UNC8530242	4	155027131	20254	0.000609362	0	0	0	0	0.75	1	0.65	0.428571
UNC9879551	5	108494055	23070	0.000221149	1	1	0.9	0.555556	0	0	0	0
JAX00591446	5	108533853	23071	0.000221149	1	1	0.9	0.555556	0	0	0	0
UNC9880190	5	108555740	23072	0.000221149	1	1	0.9	0.555556	0	0	0	0
UNC9881161	5	108653041	23074	0.000221149	1	1	0.9	0.555556	0	0	0	0
JAX00134078	5	108746318	23075	0.000221149	1	1	0.9	0.555556	0	0	0	0
UNC9882721	5	108817537	23078	8.08e-05	0	0	0	0	1	0.611111	1	0.857143
UNC9884230	5	108958568	23079	8.08e-05	0	0	0	0	1	0.611111	1	0.857143
JAX00591533	5	108984665	23080	0.000221149	1	1	0.9	0.555556	0	0	0	0
JAX00591556	5	109004064	23081	0.000221149	1	1	0.9	0.555556	0	0	0	0
UNC10025993	5	120203318	23451	0.00028467	0	0	0	0	1	1	0.55	1
UNC10026794	5	120297651	23456	0.00028467	0	0	0	0	1	1	0.55	1
JAX00594525	5	120319497	23458	0.00028467	0	0	0	0	1	1	0.55	1
UNC10946941	6	41687838	25920	1.78e-05	0.95	0.944444	0.7	1	0	0	0	0
UNC12559549	7	30399106	29654	0.000318901	0.45	0.666667	0.65	0.388889	0	0	0	0
UNC12559680	7	30442253	29660	0.000318901	0.45	0.666667	0.65	0.388889	0	0	0	0
UNC12559756	7	30458941	29663	0.000318901	0.45	0.666667	0.65	0.388889	0	0	0	0
UNC16231229	9	41246129	38744	6.24e-07	0	0	0	0	0.8125	1	0.9	0.857143
JAX00170437	9	41266019	38746	6.24e-07	0	0	0	0	0.8125	1	0.9	0.857143
UNC16231874	9	41301221	38748	6.24e-07	0	0	0	0	0.8125	1	0.9	0.857143
UNC16232212	9	41326208	38749	6.24e-07	0	0	0	0	0.8125	1	0.9	0.857143
UNC16232585	9	41353991	38751	6.24e-07	0	0	0	0	0.8125	1	0.9	0.857143
UNC16232919	9	41381162	38752	6.24e-07	0	0	0	0	0.8125	1	0.9	0.857143
JAX00691456	9	41473757	38756	6.24e-07	0	0	0	0	0.8125	1	0.9	0.857143
UNC16235286	9	41547967	38759	6.24e-07	0	0	0	0	0.8125	1	0.9	0.857143
JAX00170461	9	41592916	38761	6.24e-07	0	0	0	0	0.8125	1	0.9	0.857143
UNC16236699	9	41636184	38763	1.73e-07	0	0	0	0	0.875	1	0.9	0.857143
UNC16237066	9	41656313	38764	1.73e-07	0	0	0	0	0.875	1	0.9	0.857143
UNC16237562	9	41689627	38766	1.73e-07	0	0	0	0	0.875	1	0.9	0.857143
UNC16238418	9	41767394	38769	1.73e-07	0	0	0	0	0.875	1	0.9	0.857143
UNC16240425	9	41877786	38773	1.73e-07	0	0	0	0	0.875	1	0.9	0.857143
UNC16244740	9	42147771	38787	6.38e-08	0	0	0	0	1	1	1	0.857143
UNC19790050	11	64018028	47630	0.0034318	0	0	0	0	1	0.833333	0.3	0.785714
UNC26593370	16	31606633	64688	0.000736371	0	0	0	0	0.8125	0.833333	0.7	0.285714
UNC26593997	16	31655971	64689	0.000736371	0	0	0	0	0.8125	0.833333	0.7	0.285714
UNC26598995	16	32223921	64699	0.000736371	0	0	0	0	0.8125	0.833333	0.7	0.285714
UNC26600209	16	32389026	64701	0.000736371	0	0	0	0	0.8125	0.833333	0.7	0.285714
UNC26694891	16	40911939	65024	0.000511668	0.7	0.555556	1	1	0	0	0	0
UNC26695686	16	41008536	65025	0.000511668	0.7	0.555556	1	1	0	0	0	0
JAX00418890	16	41741292	65036	0.000511668	0.7	0.555556	1	1	0	0	0	0
JAX00074033	17	18138423	67145	0.000463598	0.95	0.555556	1	0.666667	0	0	0	0
UNC170027971	17	18347703	67149	0.000463598	0.95	0.555556	1	0.666667	0	0	0	0
UNC27637623	17	19539975	67166	0.000463598	0.95	0.555556	1	0.666667	0	0	0	0
JAX00074139	17	19561322	67167	0.000463598	0.95	0.555556	1	0.666667	0	0	0	0
backupUNC170033624	17	19753192	67170	0.000463598	0.95	0.555556	1	0.666667	0	0	0	0
backupUNC170037918	17	20710269	67176	0.000463598	0.95	0.555556	1	0.666667	0	0	0	0
UNC27656476	17	20724448	67177	0.000463598	0.95	0.555556	1	0.666667	0	0	0	0
UNC27659019	17	20916531	67178	0.000463598	0.95	0.555556	1	0.666667	0	0	0	0
JAX00179704	X	58839426	76148	0.00188242	0	0	0	0	0.375	1	0.6	1
UNC30887703	X	59756001	76165	0.00188242	0	0	0	0	0.375	1	0.6	1
backupUNC200093900	X	60963661	76191	0.00188242	0	0	0	0	0.375	1	0.6	1
UNC30897066	X	61028339	76193	0.00188242	0	0	0	0	0.375	1	0.6	1
JAX00179979	X	62547737	76207	0.00188242	0	0	0	0	0.375	1	0.6	1
UNC200094855	X	62886663	76210	0.00188242	0	0	0	0	0.375	1	0.6	1
UNC30910245	X	62894712	76211	0.00188242	0	0	0	0	0.375	1	0.6	1
Supplemental table 1
